# The maternal effect gene *Wds* controls *Wolbachia* titer in *Nasonia*

**DOI:** 10.1101/256909

**Authors:** Lisa J. Funkhouser-Jones, Edward J. van Opstal, Ananya Sharma, Seth R. Bordenstein

**Author notes:** These authors contributed equally to this work (Lisa J. Funkhouser-Jones, Edward J. van Opstal). Corresponding authors. (SRB), (LJF), (EjvO).

## Abstract

Maternal transmission of intracellular microbes is pivotal in establishing long-term, intimate symbioses. For germline microbes that exert negative reproductive effects on their hosts, selection can theoretically favor the spread of host genes that counteract the microbe’s harmful effects. Here, we leverage a major difference in bacterial (*Wolbachia pipientis*) titers between closely-related wasp species with forward genetic, transcriptomic, and cytological approaches to map two quantitative trait loci that suppress bacterial titers via a maternal effect. Fine mapping and knockdown experiments identify the gene *Wolbachia density suppressor* (*Wds*), which dominantly suppresses bacterial transmission from mother to embryo. *Wds* evolved by lineage-specific non-synonymous changes driven by positive selection. Collectively, our findings demonstrate that a genetically simple change arose by Darwinian selection in less than a million years to regulate maternally transmitted bacteria via a dominant, maternal effect gene.
