## Supplementary Materials for "The maternal effect gene *Wds* controls *Wolbachia* titer in *Nasonia*"

### Sheet: Sheet1
Data S2. Chromosome 3 segmental introgression haplotypes and their effects on wVitA density suppression, Related to Figure 4
			MM3.19	MM3.22	MM3.23	MM3.L8678	MM3.L8756	MM3.L8813	MM3.L8850	MM3.29	MM3.L10131	MM3.L10212	MM3.L10340	MM3.29.7M	MM3.35	MM3.36	MM3.37	MM3.41
Haplotype-Individual	% suppression of density		26.3 cM	29.2 cM	32.9 cM	35 cM	36.5 cM	37.2 cM	37.2 cM	39.4 cM	40.2 cM	41.6 cM	45.3 cM	45.3 cM	46.7 cM	48.2 cM	50.4 cM	58.4 cM
C3-1-1	22.827		VV	VV	GG	GG	GG	GG	GG	GG	GG	GG	GG	GG	GG	GG	GG	GG
C3-1-2	-36.7626		VV	VV	GG	GG	GG	GG	GG	GG	GG	GG	GG	GG	GG	GG	GG	GG
C3-1-3	31.6132		VV	VV	GG	GG	GG	GG	GG	GG	GG	GG	GG	GG	GG	GG	GG	GG
C3-2-1	-50.0795		GG	GG	GG	GG	GG	GG	GG	GG	GG	GG	GG	GG	GG	VV	VV	VV
C3-2-2	-24.7447		GG	GG	GG	GG	GG	GG	GG	GG	GG	GG	GG	GG	GG	VV	VV	VV
C3-2-3	14.5255		GG	GG	GG	GG	GG	GG	GG	GG	GG	GG	GG	GG	GG	VV	VV	VV
C3-2-4	-44.1285		GG	GG	GG	GG	GG	GG	GG	GG	GG	GG	GG	GG	GG	VV	VV	VV
C3-2-5	-4.02521		GG	GG	GG	GG	GG	GG	GG	GG	GG	GG	GG	GG	GG	VV	VV	VV
C3-2-6	-29.8677		GG	GG	GG	GG	GG	GG	GG	GG	GG	GG	GG	GG	GG	VV	VV	VV
C3-2-7	7.95002		GG	GG	GG	GG	GG	GG	GG	GG	GG	GG	GG	GG	GG	VV	VV	VV
C3-2-8	39.5509		GG	GG	GG	GG	GG	GG	GG	GG	GG	GG	GG	GG	GG	VV	VV	VV
C3-2-9	-5.39468		GG	GG	GG	GG	GG	GG	GG	GG	GG	GG	GG	GG	GG	VV	VV	VV
C3-3-1	51.7621		VV	VV	VG	VG	VG	VG	VG	VV	VV	VV	VV	VV	VV	VV	GG	GG
C3-3-2	38.1666		VV	VV	VG	VG	VG	VG	VG	VV	VV	VV	VV	VV	VV	VV	GG	GG
C3-3-3	53.5242		VV	VV	VG	VG	VG	VG	VG	VV	VV	VV	VV	VV	VV	VV	GG	GG
C3-3-4	58.0742		VV	VV	VG	VG	VG	VG	VG	VV	VV	VV	VV	VV	VV	VV	GG	GG
C3-4-1	48.8643		VG	VG	VG	VG	VG	VG	GG	GG	GG	GG	GG	GG	GG	GG	GG	GG
C3-4-10	63.4394		VG	VG	VG	VG	VG	VG	GG	GG	GG	GG	GG	GG	GG	GG	GG	GG
C3-4-2	68.3614		VG	VG	VG	VG	VG	VG	GG	GG	GG	GG	GG	GG	GG	GG	GG	GG
C3-4-3	67.7704		VG	VG	VG	VG	VG	VG	GG	GG	GG	GG	GG	GG	GG	GG	GG	GG
C3-4-4	65.7414		VG	VG	VG	VG	VG	VG	GG	GG	GG	GG	GG	GG	GG	GG	GG	GG
C3-4-5	27.4714		VG	VG	VG	VG	VG	VG	GG	GG	GG	GG	GG	GG	GG	GG	GG	GG
C3-4-6	36.1161		VG	VG	VG	VG	VG	VG	GG	GG	GG	GG	GG	GG	GG	GG	GG	GG
C3-4-7	17.5009		VG	VG	VG	VG	VG	VG	GG	GG	GG	GG	GG	GG	GG	GG	GG	GG
C3-4-8	61.7643		VG	VG	VG	VG	VG	VG	GG	GG	GG	GG	GG	GG	GG	GG	GG	GG
C3-4-9	71.7007		VG	VG	VG	VG	VG	VG	GG	GG	GG	GG	GG	GG	GG	GG	GG	GG
C3-5-1	63.5073		VV	VV	VV	VV	VV	VV	VV	GG	GG	GG	GG	GG	GG	GG	GG	GG
C3-5-2	54.4277		VV	VV	VV	VV	VV	VV	VV	GG	GG	GG	GG	GG	GG	GG	GG	GG
C3-5-3	65.1247		VV	VV	VV	VV	VV	VV	VV	GG	GG	GG	GG	GG	GG	GG	GG	GG
C3-5-4	72.2865		VV	VV	VV	VV	VV	VV	VV	GG	GG	GG	GG	GG	GG	GG	GG	GG
C3-5-5	51.3217		VV	VV	VV	VV	VV	VV	VV	GG	GG	GG	GG	GG	GG	GG	GG	GG
C3-5-6	44.3023		VV	VV	VV	VV	VV	VV	VV	GG	GG	GG	GG	GG	GG	GG	GG	GG
C3-6-1	52.3012		VV	VV	VV	VV	VV	VV	GG	GG	GG	GG	GG	GG	GG	GG	GG	GG
C3-6-2	75.3147		VV	VV	VV	VV	VV	VV	GG	GG	GG	GG	GG	GG	GG	GG	GG	GG
C3-6-3	55.7305		VV	VV	VV	VV	VV	VV	GG	GG	GG	GG	GG	GG	GG	GG	GG	GG
C3-6-4	66.5472		VV	VV	VV	VV	VV	VV	GG	GG	GG	GG	GG	GG	GG	GG	GG	GG
C3-6-5	51.0103		VV	VV	VV	VV	VV	VV	GG	GG	GG	GG	GG	GG	GG	GG	GG	GG
cM locations based on genetic map by (Desjardins, et al. 2013)
